# Development of a replication competent murine norovirus reporter system

**DOI:** 10.1101/2025.01.15.633260

**Authors:** Mikayla C. Olson, Robert C. Orchard

**Author notes:** Correspondence to (R.C.O.).

## Abstract

Caliciviruses are significant agricultural and human pathogens that are poorly understood due to the dearth of molecular tools, including reporter systems. We report the development of a stable, faithful, and robust luciferase-based reporter system for a model calicivirus, murine norovirus (MNoV). Genetic insertion of a HiBiT tag, an 11 amino acid fragment of nanolucifersase, at the junction of the nonstructural proteins NS4 and NS5 yields infectious virus. The resultant MNoV-HiBiT produces robust signal that is detected early in infection and occurs only in cells susceptible to MNoV infection. As proof of principle, we used this tool to characterize two unappreciated host directed anti-MNoV compounds. The use of the MNoV-HiBiT virus enables new mechanistic studies by a rapid and quantitative means of measuring MNoV replication. Furthermore, the HiBiT insertion strategy we describe may be useful for the generation of other calicivirus reporters.

**Author Summary:** Colloquially known as “the stomach bug,” human norovirus is a leading cause of foodborne illness worldwide. Despite its prevalence, there are no approved therapeutics or vaccines against norovirus owing to the challenges in cultivation of the virus and a lack of a small animal model of human norovirus. Murine Norovirus (MNoV) has emerged as a tractable model due to its similarity to human norovirus and the ability to grow the virus in laboratory strains of mice and immortalized cells in vitro. Reporter viruses, which include enzymatic or fluorescent reporter genes in the viral genome, are invaluable tools that expedite viral research. Unfortunately, there are no MNoV reporter systems available. Here we developed a novel reporter MNoV using a complimentary nanoluciferase. Specifically, we inserted a HiBiT tag into the MNoV genome that is functionalized into a full nanoluciferase protein and emits light in the presence of LgBiT. We demonstrated that MNoV-HiBiT is a faithful and sensitive reporter of viral replication across MNoV strains and cell types. We used the reporter virus to screen novel anti-viral compounds, demonstrating that the MNoV-HiBiT system is a powerful tool to enhance norovirus research.
