## Supplemental Table 1 for "Development of a replication competent murine norovirus reporter system"

### Sheet: Figure 1C
HPI	MNoVCW3			MNoVCW3-HiBiT
0	2.87442	2.73471	2.10034	3.71845	2.98475	2
12	5.59463	5.65779	6.45678	4.84627	4.46905	3.4241
24	7.32597	7.5217	7.55923	6.1595	5.98202	5.30443
48	5.8537	6.24413	5.50422	5.7503	5.8266	5.27433

### Sheet: Figure 1D
HPI	ΔCD300lf + WT CW3			ΔCD300lf + CW3 45 HiBiT			WT BV2 + WT CW3			WT BV2 + CW3 45 HiBiT
0	1.93952	3.29553	3.31453	3.31499	3.45492	3.57628	2.8945	3.25724	3.22019	3.41397	3.49672	3.51523
12	1.7456	3.33496	3.4615	2.3277	3.64114	3.72826	2.93935	3.33912	3.38686	4.51733	4.95534	4.80081
24	1.6596	3.4873	3.42412	1.67822	3.79714	3.80587	2.85934	3.45421	3.47222	5.15204	5.53379	5.65011
48	1.42051	3.39765	3.37395	1.43669	3.67414	3.61544	2.8169	3.43486	3.38552	4.97012	5.54844	5.48484

### Sheet: Figure 1E
HPI	ΔCD300lf + MNoVCW3			ΔCD300lf + MNoVCW3-HiBiT			WT BV2 + MNoVCW3			WT BV2 + MNoVCW3-HiBiT
0	1.68723	1.60924	1.43669	3.03968	3.04883	3.2592	1.74299	1.62325	1.6163	3.01759	2.90055	3.17202
1	1.66589	1.48192	1.46736	3.02202	2.95085	3.09621	1.68723	1.74299	1.69897	3.03423	3.04818	3.08195
2	1.61979	1.53991	1.44716	3.08063	2.92445	3.02681	1.72428	1.79005	1.67822	3.11617	2.98856	3.0799
3	1.73239	1.73507	1.45738	3.01648	2.82995	2.9489	1.72428	1.79005	1.75333	3.11115	2.99971	2.98975
4	1.63347	1.54818	1.42051	3.00888	2.80459	2.9318	1.72971	1.82823	1.76839	3.04792	3.01354	3.02952
5	1.69606	1.49601	1.36173	2.97635	2.78557	2.85934	1.75076	1.83251	1.76093	3.03262	2.91328	2.8202
6	1.63009	1.47227	1.30103	2.94858	2.66714	2.61278	1.69897	1.8653	1.86727	3.05512	2.93819	2.8202
7	1.59476	1.50965	1.29373	2.90616	2.55509	2.67025	1.64673	1.9049	1.83675	3.18232	2.90417	2.92203
8	1.81734	1.4624	1.34895	2.88668	2.40083	2.52548	1.98826	1.96692	1.4624	3.43051	3.13119	3.06496
9	1.7877	1.35539	1.30821	3.03463	2.58995	2.47373	2.03743	1.96221	1.35539	3.62301	3.1529	3.25358
10	1.80163	1.36798	1.33579	2.96174	2.48477	2.34439	2.21484	1.98227	1.36798	3.68744	3.60785	3.70303
11	1.81291	1.35539	1.16633	2.98091	2.32906	2.24961	2.17124	1.97158	1.35539	3.77362	3.9444	3.98632
12	1.87891	1.3862	1.32222	2.99285	2.37168	2.2313	1.99123	2.19866	1.96063	4.42288	4.19343	4.36222

### Sheet: Figure 1F
HPI	ΔCD300lf BV2 WT CR6			ΔCD300lf BV2 CR6 45 HiBiT			WT BV2 WT CR6			WT BV2 CR6 45 HiBiT
0	1.47227	1.64345	1.5682	1.83885	2.25688	1.88461	2.2113	2.50786	2.28631	2.43616	2.79657	2.54075
12	1.4523	1.77815	1.60924	1.58734	1.90309	1.51411	2.27184	2.55145	2.32153	3.37512	4.17389	4.17389
24	1.35539	1.7877	1.40369	1.28631	1.78056	1.28631	2.37961	2.6163	2.36047	4.30117	4.72361	4.72361
48	1.24716	1.30821	1.01424	1.18564	1.27875	1.07918	2.16435	2.6071	2.2974	4.50851	4.74521	4.74521

### Sheet: Figure 1G
HPI	WT Hela + WT CW3 p1			WT Hela + CW3 45 HiBit p1			CD300lf Hela + WT CW3 p1			CD300lf Hela + CW3 45 HiBiT
0	3.1818	3.24485	3.16157	3.48848	3.45874	3.54498	3.27837	3.28383	3.27273	3.80701	3.65371	3.74384
24	3.56595	3.49547	3.49909	3.87212	3.76318	3.71324	3.60304	3.42155	3.56654	5.9689	5.92134	5.98944

### Sheet: Figure 2A
HiBiT-RLU					Relative Viability
Concentration (μM)	2CMC				Concentration (μM)	2-CMC
100	6783.25	4898.5	44300		100	103.039	122.67	102.566
50	8365	6416.25	37455		50	109.864	133.925	107.02
25	10459	7890.5	47120		25	115.106	130.23	111.847
12.5	13999.8	13830.8	46130		12.5	110.755	127.355	118.763
6.25	24073.8	67505.2	67618.8		6.25	108.267	123.308	118.29
3.125	68367.2	140932	142265		3.125	109.236	116.408	107.902
1.5625	124747	201338	249895		1.5625	111.88	107.563	106.223
0.78125	193532	227070	316840		0.78125	109.981	109.32	110.168
0.390625	355793	232376	394686		0.390625	106.811	107.543	106.072

### Sheet: Figure 2B
HiBiT-RLU					Relative Viability
Concentration (μM)	GO289				Concentration (μM)	GO289
25	6685.75	4898.5	35907.7		25	61.5156	55.9436	56.3537
12.5	8638.25	6416.25	35025.7		12.5	91.4974	95.1019	85.4515
6.25	10976.2	7890.5	51096.3		6.25	98.5866	114.504	105.364
3.125	20822.5	13830.8	63164.3		3.125	108.171	113.097	103.005
1.5625	81313.2	67505.2	161927		1.5625	111.085	116.07	110.134
0.78125	191731	140932	228309		0.78125	109.407	113.03	109.529
0.390625	271758	201338	321346		0.390625	107.814	109.284	103.93
0.195313	310582	227070	330690		0.195313	109.377	109.805	104.245
0.097656	286422	232376	349909		0.097656	107.434	108.632	102.554

### Sheet: Figure 2C
HiBiT-RLU					Relative Viability
Concentration (μM)	HPA-12				Concentration (μM)	HPA-12
100	22377	22550.8	24525		100	17.4834	28.3628	21.7369
50	29334.5	31118	29886.8		50	49.8522	72.0599	50.6441
25	97142.2	110434	149128		25	106.297	108.486	110.856
12.5	183230	185796	312175		12.5	112.293	115.923	116.588
6.25	302104	282984	369397		6.25	114.269	114.892	115.63
3.125	390808	352815	382292		3.125	119.301	110.451	117.361
1.5625	444828	367300	364922		1.5625	116.112	116.33	112.714
0.78125	448976	379250	349484		0.78125	112.139	108.706	117.001
0.390625	443081	388694	332427		0.390625	107.948	105.624	112.437
